# RummaGEO: Automatic Mining of Human and Mouse Gene Sets from GEO

**DOI:** 10.1101/2024.04.09.588712

**Authors:** Giacomo B. Marino, Daniel J. B. Clarke, Eden Z. Deng, Avi Ma’ayan

## Abstract

The Gene Expression Omnibus (GEO) is a major open biomedical research repository for transcriptomics and other omics datasets. It currently contains millions of gene expression samples from tens of thousands of studies collected by many biomedical research laboratories from around the world. While users of the GEO repository can search the metadata describing studies for locating relevant datasets, there are currently no methods or resources that facilitate global search of GEO at the data level. To address this shortcoming, we developed RummaGEO, a webserver application that enables gene expression signature search of a large collection of human and mouse RNA-seq studies deposited into GEO. To develop the search engine, we performed offline automatic identification of sample conditions from the uniformly aligned GEO studies available from ARCHS4. We then computed differential expression signatures to extract gene sets from these studies. In total, RummaGEO currently contains 135,264 human and 158,062 mouse gene sets extracted from 23,395 GEO studies. Next, we analyzed the contents of the RummaGEO database to identify statistical patterns and perform various global analyses. The contents of the RummaGEO database are provided as a web-server search engine with signature search, PubMed search, and metadata search functionalities. Overall, RummaGEO provides an unprecedented resource for the biomedical research community enabling hypothesis generation for many future studies. The RummaGEO search engine is available from: https://rummageo.com/.
