## Supplementary material for "RummaGEO: Automatic Mining of Human and Mouse Gene Sets from GEO": Table S1

### Sheet: Mouse
Cluster	GO_Biological_Process_2023	KEGG_2021_Human	Reactome_2022	WikiPathway_2023_Human	Link
mouse cluster 15	Fatty Acid Beta-Oxidation (GO:0006635)	Valine, leucine and isoleucine degradation	Metabolism R-HSA-1430728	Amino Acid Metabolism WP3925	https://maayanlab.cloud/Enrichr/enrich?dataset=386ef91272f1d96b5600d3a7c3ce833c
mouse cluster 33	Anterior/Posterior Pattern Specification (GO:0009952)	Collecting duct acid secretion	Ion Channel Transport R-HSA-983712	Proximal Tubule Transport WP4917	https://maayanlab.cloud/Enrichr/enrich?dataset=7df3d7fa4af0b125498af5f385dbd30e
mouse cluster 2	mRNA Splicing, Via Spliceosome (GO:0000398)	Spliceosome	Metabolism Of RNA R-HSA-8953854	mRNA Processing WP411	https://maayanlab.cloud/Enrichr/enrich?dataset=9bfd6e98955318efff0a8e65a41a80d7
mouse cluster 37	Detection Of Light Stimulus Involved In Sensory Perception (GO:0050962)	Phototransduction	Activation Of Phototransduction Cascade R-HSA-2485179	GPR143 In Melanocytes And Retinal Pigment Epithelium Cells WP4941	https://maayanlab.cloud/Enrichr/enrich?dataset=bc71b9041abe4026eacba86b144fd58c
mouse cluster 1	Ubiquitin-Dependent Protein Catabolic Process (GO:0006511)	Autophagy	Membrane Trafficking R-HSA-199991	EGF EGFR Signaling Pathway WP437	https://maayanlab.cloud/Enrichr/enrich?dataset=005a01cb87598643e063a2b65eb05143
mouse cluster 0	Regulation Of Keratinocyte Apoptotic Process (GO:1902172)	Glycosaminoglycan degradation	Estrogen Biosynthesis R-HSA-193144	Hormonal Control Of Pubertal Growth Spurt WP4194	https://maayanlab.cloud/Enrichr/enrich?dataset=d4e116793ab61ed19cdef50f51b8b65a
mouse cluster 7	Positive Regulation Of Gonad Development (GO:1905941)	Carbohydrate digestion and absorption	Sensory Perception Of Salty Taste R-HSA-9730628	Somatic Sex Determination WP4814	https://maayanlab.cloud/Enrichr/enrich?dataset=185d3437af84400229c0dc76655f0737
mouse cluster 14	Cilium Assembly (GO:0060271)	Fanconi anemia pathway	Cilium Assembly R-HSA-5617833	Genes Related To Primary Cilium Development Based On CRISPR WP4536	https://maayanlab.cloud/Enrichr/enrich?dataset=20d15c775e6420161cc0ecfcf292d13e
mouse cluster 17	B Cell Proliferation (GO:0042100)	Autoimmune thyroid disease	Regulation Of IFNA/IFNB Signaling R-HSA-912694	Overview Of Interferons Mediated Signaling Pathway WP4558	https://maayanlab.cloud/Enrichr/enrich?dataset=c74cedcf93e05d6cf1ede9a0ec215998
mouse cluster 23	Epidermis Development (GO:0008544)	Tight junction	Formation Of Cornified Envelope R-HSA-6809371	Pancreatic Cancer Subtypes WP5390	https://maayanlab.cloud/Enrichr/enrich?dataset=2a8583696a40803115b3afef139e6868
mouse cluster 18	Intermediate Filament Organization (GO:0045109)	Maturity onset diabetes of the young	Digestion Of Dietary Lipid R-HSA-192456	PTF1A Related Regulatory Pathway WP4147	https://maayanlab.cloud/Enrichr/enrich?dataset=01eb4d93f29e6105bbfe5967a0811918
mouse cluster 25	Muscle Contraction (GO:0006936)	Hypertrophic cardiomyopathy	Striated Muscle Contraction R-HSA-390522	Striated Muscle Contraction Pathway WP383	https://maayanlab.cloud/Enrichr/enrich?dataset=8a33459a1cbd44168efe8757aa25189a
mouse cluster 24	Defense Response To Virus (GO:0051607)	TNF signaling pathway	Cytokine Signaling In Immune System R-HSA-1280215	Toll Like Receptor Signaling Pathway WP75	https://maayanlab.cloud/Enrichr/enrich?dataset=6602340fa43e1bd264052ce8aa0fb9cb
mouse cluster 6	Antibacterial Humoral Response (GO:0019731)	Salivary secretion	RNA Polymerase I Promoter Opening R-HSA-73728	FBXL10 Enhancement Of MAP ERK Signaling In Diffuse Large B Cell Lymphoma WP4553	https://maayanlab.cloud/Enrichr/enrich?dataset=19c8faac6166c624f4e028ba2ca4d092
mouse cluster 9	Chemical Synaptic Transmission (GO:0007268)	Neuroactive ligand-receptor interaction	Neuronal System R-HSA-112316	Disruption Of Postsynaptic Signaling By CNV WP4875	https://maayanlab.cloud/Enrichr/enrich?dataset=997a483ec0bf81d0a16f1208294e790e
mouse cluster 31	Cilium Movement (GO:0003341)	Thiamine metabolism	Defective CSF2RA Causes SMDP4 R-HSA-5688890	Ciliopathies WP4803	https://maayanlab.cloud/Enrichr/enrich?dataset=710ca28d0b26e0698f602f30f78b412b
mouse cluster 30	Androgen Biosynthetic Process (GO:0006702)	Steroid hormone biosynthesis	Androgen Biosynthesis R-HSA-193048	Steroid Hormone Precursor Biosynthesis WP5277	https://maayanlab.cloud/Enrichr/enrich?dataset=546b613748177e1761db633a7c7246f7
mouse cluster 40	Cytoplasmic Translation (GO:0002181)	Ribosome	Eukaryotic Translation Elongation R-HSA-156842	Cytoplasmic Ribosomal Proteins WP477	https://maayanlab.cloud/Enrichr/enrich?dataset=bb8f4a2dcead2f98aeab95d70f046eee
mouse cluster 16	piRNA Processing (GO:0034587)	Phenylalanine, tyrosine and tryptophan biosynthesis	POU5F1 (OCT4), SOX2, NANOG Activate Genes Related To Proliferation R-HSA-2892247	Primary Ovarian Insufficiency WP5316	https://maayanlab.cloud/Enrichr/enrich?dataset=f323a9ca7fa92f5dfe730cd8a0a292b5
mouse cluster 27	Brown Fat Cell Differentiation (GO:0050873)	Regulation of lipolysis in adipocytes	Fatty Acid Cycling Model R-HSA-167826	Osteoblast Signaling WP322	https://maayanlab.cloud/Enrichr/enrich?dataset=7cada770a294cece8cd567803a09dcc0
mouse cluster 10	Coumarin Metabolic Process (GO:0009804)	Ascorbate and aldarate metabolism	Intestinal Absorption R-HSA-8963676	EV Release From Cardiac Cells And Their Functional Effects WP3297	https://maayanlab.cloud/Enrichr/enrich?dataset=164aeafc3e08dc798621d6097d7e862d
mouse cluster 19	T Cell Activation (GO:0042110)	Th17 cell differentiation	RUNX1 And FOXP3 Control Development Of Regulatory T Lymphocytes (Tregs) R-HSA-8877330	Th17 Cell Differentiation Pathway WP5130	https://maayanlab.cloud/Enrichr/enrich?dataset=5e2640fbf30b7a56655d5df84beebbd0
mouse cluster 11	Melanin Biosynthetic Process (GO:0042438)	Neuroactive ligand-receptor interaction	Melanin Biosynthesis R-HSA-5662702	Peptide GPCRs WP24	https://maayanlab.cloud/Enrichr/enrich?dataset=41638bf972100f1229f94ce52f25d5e2
mouse cluster 13	Endocytosis (GO:0006897)	Lysosome	Innate Immune System R-HSA-168249	TYROBP Causal Network In Microglia WP3945	https://maayanlab.cloud/Enrichr/enrich?dataset=70d85df8971ccb2ff25c03c302d7e2b1
mouse cluster 21	Regulation Of Meiotic Nuclear Division (GO:0040020)	Glycosaminoglycan degradation	Fertilization R-HSA-1187000	7Q11 23 Distal Copy Number Variation WP5401	https://maayanlab.cloud/Enrichr/enrich?dataset=9677e7c1e38f452c9849814eee1a2668
mouse cluster 20	Female Gonad Development (GO:0008585)	Ovarian steroidogenesis	Hormone Ligand-Binding Receptors R-HSA-375281	Follicle Stimulating Hormone FSH Signaling Pathway WP2035	https://maayanlab.cloud/Enrichr/enrich?dataset=8f6b99c34a3899ea48be9a45de33aea3
mouse cluster 3	NA	MicroRNAs in cancer	Transport Of Fatty Acids R-HSA-804914	FBXL10 Enhancement Of MAP ERK Signaling In Diffuse Large B Cell Lymphoma WP4553	https://maayanlab.cloud/Enrichr/enrich?dataset=1e7eba094479bb264c2bfd4b6a4c88c9
mouse cluster 26	Megakaryocyte Development (GO:0035855)	Asthma	Defective F9 Activation R-HSA-9673221	Hematopoietic Stem Cell Differentiation WP2849	https://maayanlab.cloud/Enrichr/enrich?dataset=57498b8fc491d66705c8089747e77fe3
mouse cluster 49	NA	NA	NA	NA	https://maayanlab.cloud/Enrichr/enrich?dataset=1d0251a069df4097942cca813f970030
mouse cluster 4	Biogenic Amine Biosynthetic Process (GO:0042401)	Tryptophan metabolism	Serotonin And Melatonin Biosynthesis R-HSA-209931	Biosynthesis And Regeneration Of Tetrahydrobiopterin And Catabolism Of Phenylalanine WP4156	https://maayanlab.cloud/Enrichr/enrich?dataset=24a102af5c951836ce29eb776d439ef5
mouse cluster 12	T Cell Migration (GO:0072678)	MicroRNAs in cancer	NA	Overview Of Proinflammatory And Profibrotic Mediators WP5095	https://maayanlab.cloud/Enrichr/enrich?dataset=995471ed332c536466cc67ea44f5e7d5
mouse cluster 35	Cellular Response To Nitrogen Levels (GO:0043562)	ABC transporters	Sensory Perception Of Salty Taste R-HSA-9730628	Alzheimer 39 S Disease And miRNA Effects WP2059	https://maayanlab.cloud/Enrichr/enrich?dataset=c2e4b134fe89b4df94c5c81271b33b5b
mouse cluster 29	Lymphocyte Migration (GO:0072676)	MicroRNAs in cancer	NA	Model For Regulation Of MSMP Expression In Cancer Cells And Its Proangiogenic Role In Ovarian Tumors WP4397	https://maayanlab.cloud/Enrichr/enrich?dataset=2daf6e04a15ce086952e052a22af23cb
mouse cluster 38	Forelimb Morphogenesis (GO:0035136)	Wnt signaling pathway	WNT Ligand Biogenesis And Trafficking R-HSA-3238698	Neural Crest Differentiation WP2064	https://maayanlab.cloud/Enrichr/enrich?dataset=16b250b112c5686ed7309ea320c747cf
mouse cluster 5	Protein K27-linked Ubiquitination (GO:0044314)	MicroRNAs in cancer	Regulation Of IFNA/IFNB Signaling R-HSA-912694	SARS Coronavirus And Innate Immunity WP4912	https://maayanlab.cloud/Enrichr/enrich?dataset=323cc97e14dfb7c01bc2c463f6121cf2
mouse cluster 22	Regulation Of Rhodopsin Mediated Signaling Pathway (GO:0022400)	Phototransduction	Adrenoceptors R-HSA-390696	Gastric Acid Production WP2596	https://maayanlab.cloud/Enrichr/enrich?dataset=a714b45e145e34190ad2368384be6c0a
mouse cluster 36	Nucleosome Disassembly (GO:0006337)	MicroRNAs in cancer	RNA Polymerase I Promoter Opening R-HSA-73728	NA	https://maayanlab.cloud/Enrichr/enrich?dataset=9f477b85d627b42d722169c299b2203a
mouse cluster 54	NA	NA	NA	NA	https://maayanlab.cloud/Enrichr/enrich?dataset=aef63866d57707ce7a2b51e3478d2e5b
mouse cluster 8	Extracellular Matrix Organization (GO:0030198)	ECM-receptor interaction	Extracellular Matrix Organization R-HSA-1474244	Development Of Ureteric Collection System WP5053	https://maayanlab.cloud/Enrichr/enrich?dataset=133651d1d79367c941e1818a6d16c765
mouse cluster 32	DNA Metabolic Process (GO:0006259)	Cell cycle	Cell Cycle R-HSA-1640170	Retinoblastoma Gene In Cancer WP2446	https://maayanlab.cloud/Enrichr/enrich?dataset=994a25aa6236e0e59abea5bfc183585e
mouse cluster 34	Regulation Of Inositol Phosphate Biosynthetic Process (GO:0010919)	Ascorbate and aldarate metabolism	Glucuronidation R-HSA-156588	Vitamin D Metabolism WP1531	https://maayanlab.cloud/Enrichr/enrich?dataset=bf47e20d9548f8827ebd8710302dc78d
mouse cluster 28	NA	Gastric cancer	NA	NA	https://maayanlab.cloud/Enrichr/enrich?dataset=47451599e470b2ce6be29a47417ed992
mouse cluster 43	Nucleosome Assembly (GO:0006334)	Systemic lupus erythematosus	HDACs Deacetylate Histones R-HSA-3214815	NF1 Copy Number Variation Syndrome WP5366	https://maayanlab.cloud/Enrichr/enrich?dataset=0e40ae22215fcc20822b9c507faf8baa
mouse cluster 44	NA	NA	NA	NA	https://maayanlab.cloud/Enrichr/enrich?dataset=5a5bcb65a03e13055af6c43c07777052
mouse cluster 39	Synaptonemal Complex Organization (GO:0070193)	Purine metabolism	Metalloprotease DUBs R-HSA-5689901	Non Genomic Actions Of 1 25 Dihydroxyvitamin D3 WP4341	https://maayanlab.cloud/Enrichr/enrich?dataset=2d9cc60ba16ec2cf93824eaee3619d76
mouse cluster 50	tRNA Aminoacylation (GO:0043039)	Aminoacyl-tRNA biosynthesis	Mitochondrial tRNA Aminoacylation R-HSA-379726	Amino Acid Metabolism WP3925	https://maayanlab.cloud/Enrichr/enrich?dataset=330f7ce36d45e6632eb13980c4deccdf
mouse cluster 41	Cellular Respiration (GO:0045333)	Oxidative phosphorylation	Respiratory Electron Transport R-HSA-611105	Electron Transport Chain OXPHOS System In Mitochondria WP111	https://maayanlab.cloud/Enrichr/enrich?dataset=83bedaf2d42bf40be0a27989dd5f0c44
mouse cluster 65	Histone Lysine Demethylation (GO:0070076)	NA	HDMs Demethylate Histones R-HSA-3214842	Novel Intracellular Components Of RIG I Like Receptor Pathway WP3865	https://maayanlab.cloud/Enrichr/enrich?dataset=89e36d8243eff2d7296ef38ca3ccd33c
mouse cluster 42	NA	NA	NA	NA	https://maayanlab.cloud/Enrichr/enrich?dataset=892ebb293bf72cbf907e283324cf9f1c
mouse cluster 48	NA	NA	NA	NA	https://maayanlab.cloud/Enrichr/enrich?dataset=33ceec041ad29d18876d1a64e60e8c49
mouse cluster 46	NA	NA	NA	NA	https://maayanlab.cloud/Enrichr/enrich?dataset=af3c4f82899dc4b9985f54e95446fdd7
mouse cluster 51	NA	NA	NA	NA	https://maayanlab.cloud/Enrichr/enrich?dataset=e3949c8cc495807ee643b0607c8a5324
mouse cluster 62	NA	NA	NA	NA	https://maayanlab.cloud/Enrichr/enrich?dataset=47773c62fbab85953d033edf52d0b76e
mouse cluster 57	NA	NA	NA	NA	https://maayanlab.cloud/Enrichr/enrich?dataset=e1fc21177cb4ac015a25959197a32df8
mouse cluster 61	NA	NA	NA	NA	https://maayanlab.cloud/Enrichr/enrich?dataset=b960ac45d69c64cf6a78aea6049c5065
mouse cluster 52	NA	NA	NA	NA	https://maayanlab.cloud/Enrichr/enrich?dataset=f0e5b9e21d441a4654e20afc54fad907
mouse cluster 53	NA	NA	NA	NA	https://maayanlab.cloud/Enrichr/enrich?dataset=ec326617859536e155201dab29fe6ce1
mouse cluster 55	NA	NA	NA	NA	https://maayanlab.cloud/Enrichr/enrich?dataset=83b969e1bb44dacb7837810f6b4413de
mouse cluster 47	NA	NA	NA	NA	https://maayanlab.cloud/Enrichr/enrich?dataset=1e2401c78a75d10296acd5ab701deb89
mouse cluster 64	NA	NA	NA	NA	https://maayanlab.cloud/Enrichr/enrich?dataset=d692e0f4c6ee7f2c4a6f3987acad35cb
mouse cluster 56	NA	NA	NA	NA	https://maayanlab.cloud/Enrichr/enrich?dataset=8e7d7c72452bc10a867164c926222036
mouse cluster 45	NA	NA	NA	NA	https://maayanlab.cloud/Enrichr/enrich?dataset=54580116ba06f6134f2249233df5c501
mouse cluster 59	NA	NA	NA	NA	https://maayanlab.cloud/Enrichr/enrich?dataset=bf0e4b53a098fcf6c9547bf4445638c4
mouse cluster 58	NA	NA	NA	NA	https://maayanlab.cloud/Enrichr/enrich?dataset=4fba180291f16c46eaa2399d506b27d1
mouse cluster 63	NA	NA	NA	NA	https://maayanlab.cloud/Enrichr/enrich?dataset=63b6226711ae24a0832ec466132a5aa5
mouse cluster 67	NA	NA	NA	NA	https://maayanlab.cloud/Enrichr/enrich?dataset=cf02999cdd0c524fd0b805bdfcf48a58
mouse cluster 66	NA	NA	NA	NA	https://maayanlab.cloud/Enrichr/enrich?dataset=1bc35048612ebbb69fa5deb4191ccb76
mouse cluster 60	NA	NA	NA	NA	https://maayanlab.cloud/Enrichr/enrich?dataset=258a28c186101a779861a110ce226f0f

### Sheet: Human
Cluster	GO_Biological_Process_2023	KEGG_2021_Human	Reactome_2022	WikiPathway_2023_Human	Link
human cluster 10	Detection Of Mechanical Stimulus (GO:0050982)	beta-Alanine metabolism	Fertilization R-HSA-1187000	Abnormal Calcium Handling And Its Effects On Muscle Contraction In DMD WP5343	https://maayanlab.cloud/Enrichr/enrich?dataset=c472cdb65c28cf51dbb972da54a686d2
human cluster 18	Steroid Metabolic Process (GO:0008202)	Complement and coagulation cascades	Biological Oxidations R-HSA-211859	Metapathway Biotransformation Phase I And II WP702	https://maayanlab.cloud/Enrichr/enrich?dataset=5111289391f6b670b72c4272a49e1903
human cluster 13	Extracellular Matrix Organization (GO:0030198)	Focal adhesion	Extracellular Matrix Organization R-HSA-1474244	miRNA Targets In ECM And Membrane Receptors WP2911	https://maayanlab.cloud/Enrichr/enrich?dataset=dc9a78ccfae959d79f31cafbed28b971
human cluster 20	Monoamine Transport (GO:0015844)	Signaling pathways regulating pluripotency of stem cells	Regulation Of Signaling By NODAL R-HSA-1433617	Neurotransmitter Disorders WP4220	https://maayanlab.cloud/Enrichr/enrich?dataset=9ba64ec7776b54f03b057efe900e89be
human cluster 16	Antigen Receptor-Mediated Signaling Pathway (GO:0050851)	Primary immunodeficiency	Immunoregulatory Interactions Between A Lymphoid And A non-Lymphoid Cell R-HSA-198933	Extrafollicular And Follicular B Cell Activation By SARS CoV 2 WP5218	https://maayanlab.cloud/Enrichr/enrich?dataset=870e724423fc29d70f3ffdc693278d93
human cluster 0	Lactate Metabolic Process (GO:0006089)	Fatty acid biosynthesis	Opsins R-HSA-419771	Hormonal Control Of Pubertal Growth Spurt WP4194	https://maayanlab.cloud/Enrichr/enrich?dataset=0d0bc26af1621a63d905c5db091b33ef
human cluster 21	Epidermis Development (GO:0008544)	Tight junction	Signal Transduction R-HSA-162582	Pancreatic Cancer Subtypes WP5390	https://maayanlab.cloud/Enrichr/enrich?dataset=0bc20bb3d6abccd9eba42598ab4705fe
human cluster 6	Regulation Of Autophagy (GO:0010506)	Lysosome	Asparagine N-linked Glycosylation R-HSA-446203	Insulin Signaling WP481	https://maayanlab.cloud/Enrichr/enrich?dataset=5329de74410b8b85ea417dbd5feeda02
human cluster 7	Carbon Dioxide Transport (GO:0015670)	Malaria	Erythrocytes Take Up Oxygen And Release Carbon Dioxide R-HSA-1247673	Sulfatase And Aromatase Pathway WP5368	https://maayanlab.cloud/Enrichr/enrich?dataset=be65011ff208d32fa605ea43385edaf6
human cluster 17	Intermediate Filament Organization (GO:0045109)	Salivary secretion	Keratinization R-HSA-6805567	Monoamine GPCRs WP58	https://maayanlab.cloud/Enrichr/enrich?dataset=1b371f6673681ff28b2801c1d4fe9c2e
human cluster 5	Chemical Synaptic Transmission (GO:0007268)	Nicotine addiction	Neuronal System R-HSA-112316	Neural Crest Differentiation WP2064	https://maayanlab.cloud/Enrichr/enrich?dataset=f434148f8ed507b94f3ae7df3271124c
human cluster 1	Organelle Assembly (GO:0070925)	Ubiquitin mediated proteolysis	Membrane Trafficking R-HSA-199991	Genes Related To Primary Cilium Development Based On CRISPR WP4536	https://maayanlab.cloud/Enrichr/enrich?dataset=52296774337160bfcfd20fa4375d575a
human cluster 23	Defense Response To Virus (GO:0051607)	Cytokine-cytokine receptor interaction	Cytokine Signaling In Immune System R-HSA-1280215	Overview Of Proinflammatory And Profibrotic Mediators WP5095	https://maayanlab.cloud/Enrichr/enrich?dataset=9443a0efdd7313914cdd23dc70a8bebe
human cluster 41	tRNA Aminoacylation For Protein Translation (GO:0006418)	Aminoacyl-tRNA biosynthesis	Cytosolic tRNA Aminoacylation R-HSA-379716	Amino Acid Metabolism WP3925	https://maayanlab.cloud/Enrichr/enrich?dataset=f7f6798a69a4241499f9df0192eacd51
human cluster 2	Antifungal Innate Immune Response (GO:0061760)	MicroRNAs in cancer	Beta Defensins R-HSA-1461957	NA	https://maayanlab.cloud/Enrichr/enrich?dataset=481e6118e44437e52472dc95104551de
human cluster 14	Ribosome Biogenesis (GO:0042254)	Parkinson disease	Cell Cycle R-HSA-1640170	Retinoblastoma Gene In Cancer WP2446	https://maayanlab.cloud/Enrichr/enrich?dataset=43d393824f228d5d4b674ee60d28cf70
human cluster 26	PML Body Organization (GO:0030578)	Pentose phosphate pathway	Triglyceride Biosynthesis R-HSA-75109	Triacylglyceride Synthesis WP325	https://maayanlab.cloud/Enrichr/enrich?dataset=d10b30d4a6c029048e0b29fb2bae48ac
human cluster 19	Inflammatory Response (GO:0006954)	Osteoclast differentiation	Neutrophil Degranulation R-HSA-6798695	Microglia Pathogen Phagocytosis Pathway WP3937	https://maayanlab.cloud/Enrichr/enrich?dataset=9622f2e7bd10b97346d02e8cefdc0eec
human cluster 9	Detection Of Chemical Stimulus Involved In Sensory Perception (GO:0050907)	Olfactory transduction	Expression And Translocation Of Olfactory Receptors R-HSA-9752946	SARS CoV 2 And ACE2 Receptor Molecular Mechanisms WP4883	https://maayanlab.cloud/Enrichr/enrich?dataset=074f402eadc81b245046f683012b528a
human cluster 25	Detection Of Chemical Stimulus Involved In Sensory Perception Of Smell (GO:0050911)	Tryptophan metabolism	Serotonin And Melatonin Biosynthesis R-HSA-209931	Biosynthesis And Regeneration Of Tetrahydrobiopterin And Catabolism Of Phenylalanine WP4156	https://maayanlab.cloud/Enrichr/enrich?dataset=831ec55f37329c1eb4d51818cf13f2c1
human cluster 40	Melanin Biosynthetic Process (GO:0042438)	Tyrosine metabolism	Melanin Biosynthesis R-HSA-5662702	GPR143 In Melanocytes And Retinal Pigment Epithelium Cells WP4941	https://maayanlab.cloud/Enrichr/enrich?dataset=81a127cdf27a3e21d3bcece49aa9ae50
human cluster 11	Body Fluid Secretion (GO:0007589)	Ascorbate and aldarate metabolism	Conjugation Of Benzoate With Glycine R-HSA-177135	Glucuronidation WP698	https://maayanlab.cloud/Enrichr/enrich?dataset=792976b6e89dd6be40afc483d0e17a21
human cluster 12	Regulation Of Tetrapyrrole Biosynthetic Process (GO:1901463)	Glutathione metabolism	Detoxification Of Reactive Oxygen Species R-HSA-3299685	Glutathione Metabolism WP100	https://maayanlab.cloud/Enrichr/enrich?dataset=4cf0ceee62f734245b40a93bc8f28e6c
human cluster 8	Positive Regulation Of Skeletal Muscle Fiber Development (GO:0048743)	Phenylalanine, tyrosine and tryptophan biosynthesis	Tandem Pore Domain Potassium Channels R-HSA-1296346	Hormonal Control Of Pubertal Growth Spurt WP4194	https://maayanlab.cloud/Enrichr/enrich?dataset=146125bc6d9d9825117e68d14880eb98
human cluster 3	Sensory Perception Of Smell (GO:0007608)	Olfactory transduction	Expression And Translocation Of Olfactory Receptors R-HSA-9752946	GPCRs Other WP117	https://maayanlab.cloud/Enrichr/enrich?dataset=d417e695b2dc842c1eeebc30a1ef1146
human cluster 22	Mitochondrial Electron Transport, Ubiquinol To Cytochrome C (GO:0006122)	Collecting duct acid secretion	Intestinal Absorption R-HSA-8963676	Osteoblast Signaling WP322	https://maayanlab.cloud/Enrichr/enrich?dataset=e0281de8c86abcb17ba6d60f91efb462
human cluster 4	Meiotic DNA Double-Strand Break Formation (GO:0042138)	Taste transduction	Hormone Ligand-Binding Receptors R-HSA-375281	Sulfation Biotransformation Reaction WP692	https://maayanlab.cloud/Enrichr/enrich?dataset=284b0f959217732fb298cffe57a522f8
human cluster 24	Detection Of Chemical Stimulus Involved In Sensory Perception Of Bitter Taste (GO:0001580)	Taste transduction	Class C/3 (Metabotropic Glutamate/Pheromone Receptors) R-HSA-420499	GPCRs Class A Rhodopsin Like WP455	https://maayanlab.cloud/Enrichr/enrich?dataset=a5a9782cbd81c5a61f29e4027eb2eb4a
human cluster 42	Cholesterol Biosynthetic Process (GO:0006695)	Steroid biosynthesis	Cholesterol Biosynthesis R-HSA-191273	Cholesterol Metabolism With Bloch And Kandutsch Russell Pathways WP4718	https://maayanlab.cloud/Enrichr/enrich?dataset=179efd01d59c58005d408f7f68d45727
human cluster 38	Interstrand Cross-Link Repair (GO:0036297)	Fanconi anemia pathway	Fanconi Anemia Pathway R-HSA-6783310	Ovarian Infertility WP34	https://maayanlab.cloud/Enrichr/enrich?dataset=6afed4c6086a78c02f7c42caf1083708
human cluster 35	DNA Methylation-Dependent Heterochromatin Formation (GO:0006346)	p53 signaling pathway	Formation Of Cornified Envelope R-HSA-6809371	P53 Transcriptional Gene Network WP4963	https://maayanlab.cloud/Enrichr/enrich?dataset=a4f1da4e9ffabd1d61ac6e937156ddd4
human cluster 28	Negative Regulation Of Epidermal Cell Differentiation (GO:0045605)	alpha-Linolenic acid metabolism	Wax And Plasmalogen Biosynthesis R-HSA-8848584	Estrogen Metabolism WP5276	https://maayanlab.cloud/Enrichr/enrich?dataset=60b68a4cadfa2fd1fdaed59ae0681e3b
human cluster 51	Glycolytic Process (GO:0006096)	Glycolysis / Gluconeogenesis	Glycolysis R-HSA-70171	Aerobic Glycolysis WP4629	https://maayanlab.cloud/Enrichr/enrich?dataset=e1ba0c05ed853d1c33a756ee85953f1f
human cluster 30	Ribosomal Large Subunit Assembly (GO:0000027)	Hedgehog signaling pathway	Peptide Chain Elongation R-HSA-156902	Influence Of Laminopathies On Wnt Signaling WP4844	https://maayanlab.cloud/Enrichr/enrich?dataset=579daa7fafb5786f70251b3359662afa
human cluster 15	Protein Peptidyl-Prolyl Isomerization (GO:0000413)	Glycine, serine and threonine metabolism	RNA Polymerase I Promoter Opening R-HSA-73728	Cori Cycle WP1946	https://maayanlab.cloud/Enrichr/enrich?dataset=2214f4f29b33594e98e6853586b9fe9a
human cluster 36	Regulation Of Tetrapyrrole Biosynthetic Process (GO:1901463)	Olfactory transduction	Expression And Translocation Of Olfactory Receptors R-HSA-9752946	NAD Metabolism WP3644	https://maayanlab.cloud/Enrichr/enrich?dataset=161b8a8395ae209146b4de3040fc7337
human cluster 32	Cilium Movement (GO:0003341)	Thiamine metabolism	Carboxyterminal Post-Translational Modifications Of Tubulin R-HSA-8955332	Ciliopathies WP4803	https://maayanlab.cloud/Enrichr/enrich?dataset=73e5530a30c1fd789b0d24e911d41bb5
human cluster 33	3'-UTR-mediated mRNA Stabilization (GO:0070935)	Ribosome	Transcriptional Regulation Of Testis Differentiation R-HSA-9690406	Somatic Sex Determination WP4814	https://maayanlab.cloud/Enrichr/enrich?dataset=59b5604bf11cdb5abfaa8542a451ae9f
human cluster 27	Detection Of Chemical Stimulus Involved In Sensory Perception Of Bitter Taste (GO:0001580)	Taste transduction	Class C/3 (Metabotropic Glutamate/Pheromone Receptors) R-HSA-420499	Conversion Of Angiotensinogen To Angiotensin II WP4818	https://maayanlab.cloud/Enrichr/enrich?dataset=be479d70c177ddd8f6419ef639f0deab
human cluster 46	Histone Lysine Demethylation (GO:0070076)	Cell adhesion molecules	HDMs Demethylate Histones R-HSA-3214842	Translation Factors WP107	https://maayanlab.cloud/Enrichr/enrich?dataset=5bcee8259a082476e36f0675462037f8
human cluster 34	Regulation Of Transcription By RNA Polymerase II (GO:0006357)	Herpes simplex virus 1 infection	Generic Transcription Pathway R-HSA-212436	Genes Targeted By miRNAs In Adipocytes WP1992	https://maayanlab.cloud/Enrichr/enrich?dataset=0e615c1253525ff8a90fefbb04669028
human cluster 31	Regulation Of Flagellated Sperm Motility (GO:1901317)	Ribosome biogenesis in eukaryotes	Post-translational Modification: Synthesis Of GPI-anchored Proteins R-HSA-163125	NA	https://maayanlab.cloud/Enrichr/enrich?dataset=4652a033763f0de60b23bc1ed95d128e
human cluster 39	Cytoplasmic Translation (GO:0002181)	Ribosome	Eukaryotic Translation Elongation R-HSA-156842	Cytoplasmic Ribosomal Proteins WP477	https://maayanlab.cloud/Enrichr/enrich?dataset=0bc12017de413260b1c27d93f50a891c
human cluster 29	Intracellular Sterol Transport (GO:0032366)	MicroRNAs in cancer	NA	NA	https://maayanlab.cloud/Enrichr/enrich?dataset=cb1c5fdab01c9a58c51b0b84b7412d75
human cluster 55	NA	NA	NA	NA	https://maayanlab.cloud/Enrichr/enrich?dataset=864451f539af26a894c8a69a90f10329
human cluster 44	NA	NA	NA	NA	https://maayanlab.cloud/Enrichr/enrich?dataset=a5b8b5f94421637c127bf60e680a3e15
human cluster 50	NA	NA	NA	NA	https://maayanlab.cloud/Enrichr/enrich?dataset=fe105452bca9b92a952a73f561a081aa
human cluster 68	NA	NA	NA	NA	https://maayanlab.cloud/Enrichr/enrich?dataset=dd3b3b6f10653ae3e7d7873324f2b217
human cluster 45	NA	MicroRNAs in cancer	NA	NA	https://maayanlab.cloud/Enrichr/enrich?dataset=4b2cb4435c156cbdaeb4c24c8c0645bd
human cluster 49	NA	NA	NA	NA	https://maayanlab.cloud/Enrichr/enrich?dataset=94dc829a504419b63a470c882b3cd250
human cluster 58	NA	NA	NA	NA	https://maayanlab.cloud/Enrichr/enrich?dataset=0bd635ac9dfdefe5849c6f120e36d92e
human cluster 48	NA	NA	NA	NA	https://maayanlab.cloud/Enrichr/enrich?dataset=89ce817021b2a27687c9809468e09a23
human cluster 67	NA	NA	NA	NA	https://maayanlab.cloud/Enrichr/enrich?dataset=82d30f60bd42f66f152d6588677a7cf2
human cluster 72	NA	NA	NA	NA	https://maayanlab.cloud/Enrichr/enrich?dataset=47aa6c1b9a2f7b213bc6ff14f8134034
human cluster 74	NA	NA	NA	NA	https://maayanlab.cloud/Enrichr/enrich?dataset=5b8cc5bff702ba6792538802998b203f
human cluster 37	Nucleosome Assembly (GO:0006334)	Systemic lupus erythematosus	HDACs Deacetylate Histones R-HSA-3214815	NF1 Copy Number Variation Syndrome WP5366	https://maayanlab.cloud/Enrichr/enrich?dataset=f5e7f36aba8ab4f1eacd739faf601c2c
human cluster 59	NA	NA	NA	NA	https://maayanlab.cloud/Enrichr/enrich?dataset=126ffa42e8359f0cdb3f0c2b51f9cc28
human cluster 54	NA	NA	NA	NA	https://maayanlab.cloud/Enrichr/enrich?dataset=193ab080ba0483d67a5ed2f56a0123aa
human cluster 70	NA	NA	NA	NA	https://maayanlab.cloud/Enrichr/enrich?dataset=8ba69a84462851d507e0e35c372a3e26
human cluster 77	NA	NA	NA	NA	https://maayanlab.cloud/Enrichr/enrich?dataset=6969c21db2ac78bfb3c0d6dda50dc78c
human cluster 65	NA	NA	NA	NA	https://maayanlab.cloud/Enrichr/enrich?dataset=0bb8920646960f32a127ae0b4f842373
human cluster 64	NA	NA	NA	NA	https://maayanlab.cloud/Enrichr/enrich?dataset=628651114413ba9cf555a52a60ff57f6
human cluster 43	NA	NA	NA	NA	https://maayanlab.cloud/Enrichr/enrich?dataset=cbd402b762eccf15211486ad97ae87c7
human cluster 60	NA	NA	NA	NA	https://maayanlab.cloud/Enrichr/enrich?dataset=2eef50878d2907b4b8b27ee8b1e24d91
human cluster 56	NA	NA	NA	NA	https://maayanlab.cloud/Enrichr/enrich?dataset=1fbe6f9f4431e9528f9b6d6150aa77bb
human cluster 71	NA	NA	NA	NA	https://maayanlab.cloud/Enrichr/enrich?dataset=6e644511925a40d80b261874fd60e5ed
human cluster 62	NA	NA	NA	NA	https://maayanlab.cloud/Enrichr/enrich?dataset=1ea64b05e3338df4eddbac2bb6b226ed
human cluster 57	NA	NA	NA	NA	https://maayanlab.cloud/Enrichr/enrich?dataset=d923247f0948c5281f45342921737eea
human cluster 69	NA	NA	NA	NA	https://maayanlab.cloud/Enrichr/enrich?dataset=66187e1eeb919f65d869a58cbe073662
human cluster 61	NA	NA	NA	NA	https://maayanlab.cloud/Enrichr/enrich?dataset=43e24a78190f8aa638016cfedc0a8ab6
human cluster 52	NA	NA	NA	NA	https://maayanlab.cloud/Enrichr/enrich?dataset=7ed6e7d3f37a41fb39b9765cef1bd710
human cluster 53	NA	NA	NA	NA	https://maayanlab.cloud/Enrichr/enrich?dataset=181d243eda5301479f782c367b927fe4
human cluster 73	NA	NA	NA	NA	https://maayanlab.cloud/Enrichr/enrich?dataset=96f668ae3590d2678cafaa0cb62c4b3e
human cluster 66	NA	NA	NA	NA	https://maayanlab.cloud/Enrichr/enrich?dataset=ddb1f7bc8cb3bb640e485e1985293354
human cluster 75	NA	NA	NA	NA	https://maayanlab.cloud/Enrichr/enrich?dataset=48753bb5a6ce6527f07f360c1b3b5187
human cluster 76	NA	NA	NA	NA	https://maayanlab.cloud/Enrichr/enrich?dataset=415b25a5745e2dcfc48b04b0f7a29be1
human cluster 47	NA	Ribosome biogenesis in eukaryotes	NA	NA	https://maayanlab.cloud/Enrichr/enrich?dataset=2817ee36efe439667add50e133d40e56
human cluster 63	Protein Deubiquitination Involved In Ubiquitin-Dependent Protein Catabolic Process (GO:0071947)	NA	Ub-specific Processing Proteases R-HSA-5689880	NA	https://maayanlab.cloud/Enrichr/enrich?dataset=5f345555aace02741277ce421be9d100
